# High quality genome assemblies reveal evolutionary dynamics of repetitive DNA and structural rearrangements in the *Drosophila virilis* sub-group

**DOI:** 10.1101/2023.08.13.553086

**Authors:** Jullien M. Flynn, Yasir H. Ahmed-Braimah, Manyuan Long, Rod A. Wing, Andrew G. Clark

## Abstract

High-quality genome assemblies across a range of non-traditional model organisms can accelerate the discovery of novel aspects of genome evolution. The *Drosophila virilis* group has several attributes that distinguish it from more highly studied species in the *Drosophila* genus, such as an unusual abundance of repetitive elements and extensive karyotype evolution, in addition to being an attractive model for speciation genetics. Here we used long-read sequencing to assemble five genomes of three virilis group species and characterized sequence and structural divergence and repetitive DNA evolution. We find that our contiguous genome assemblies allow characterization of chromosomal arrangements with ease and can facilitate analysis of inversion breakpoints. We also leverage a small panel of resequenced strains to explore the genomic pattern of divergence and polymorphism in this species and show that known demographic histories largely predicts the extent of genome-wide segregating polymorphism. We further find that a neo-X chromosome in *D. americana* displays X-like levels of nucleotide diversity. We also found that unusual repetitive elements were responsible for much of the divergence in genome composition among species. Helitron-derived tandem repeats tripled in abundance on the Y chromosome in *D. americana* compared to *D. novamexicana*, accounting for most of the difference in repeat content between these sister species. Repeats with characteristics of both transposable elements and satellite DNAs expanded by three-fold, mostly in euchromatin, in both *D. americana* and *D. novamexicana* compared to *D. virilis*. Our results represent a major advance in our understanding of genome biology in this emerging model clade.
