## Supplementary material for "High quality genome assemblies reveal evolutionary dynamics of repetitive DNA and structural rearrangements in the *Drosophila virilis* sub-group": File S1

### Sheet: Sheet1
rearrangement	ID	ref_position	scaffold	reference	query	ref_min	ref_max	q_span_min	q_span_max		## GTF format
inversion_breakpoint	In2a	distal	Chr_2	Dvir	Dame	15529155	15530615	15806468	30524335		Chr_2	Yasir	inversion_breakpoint	15529155	15530615	.	.	.	#N/A
inversion_breakpoint	In2a	proximal	Chr_2	Dvir	Dame	28605336	28622012	15822108	30524940		Chr_2	Yasir	inversion_breakpoint	28605336	28622012	.	.	.	#N/A
inversion_breakpoint	In4a	distal	Chr_4	Dvir	Dame	11318546	11318636	12023523	26792603		Chr_4	Yasir	inversion_breakpoint	11318546	11318636	.	.	.	#N/A
inversion_breakpoint	In4a	proximal	Chr_4	Dvir	Dame	24476462	24476489	12038564	26793965		Chr_4	Yasir	inversion_breakpoint	24476462	24476489	.	.	.	#N/A
inversion_breakpoint	In5b	distal	Chr_5	Dvir	Dame	518042	519330	603546	4306491		Chr_5	Yasir	inversion_breakpoint	518042	519330	.	.	.	#N/A
inversion_breakpoint	In5b	proximal	Chr_5	Dvir	Dame	4120684	4127890	605848	4306898		Chr_5	Yasir	inversion_breakpoint	4120684	4127890	.	.	.	#N/A
inversion_breakpoint	InXc	distal	Chr_X	Dvir	Dame	12202309	12202464	13462776	26267346		Chr_X	Yasir	inversion_breakpoint	12202309	12202464	.	.	.	#N/A
inversion_breakpoint	InXb	distal	Chr_X	Dvir	Dame	14013816	14013974	24373184	16067172		Chr_X	Yasir	inversion_breakpoint	14013816	14013974	.	.	.	#N/A
inversion_breakpoint	InXa	distal	Chr_X	Dvir	Dame	17700146	17701554	19787680	29775389		Chr_X	Yasir	inversion_breakpoint	17700146	17701554	.	.	.	#N/A
inversion_breakpoint	InXb	proximal	Chr_X	Dvir	Dame	21104372	21144413	26268554	13528442		Chr_X	Yasir	inversion_breakpoint	21104372	21144413	.	.	.	#N/A
inversion_breakpoint	InXc	proximal	Chr_X	Dvir	Dame	23593418	23609118	16050671	24372547		Chr_X	Yasir	inversion_breakpoint	23593418	23609118	.	.	.	#N/A
inversion_breakpoint	InXa	proximal	Chr_X	Dvir	Dame	28234092	28234753	19787674	19787674		Chr_X	Yasir	inversion_breakpoint	28234092	28234753	.	.	.	#N/A
inversion_breakpoint	In2b	distal	Chr_2	Dvir	Dnov	745624	745759	635493	5880170		Chr_2	Yasir	inversion_breakpoint	745624	745759	.	.	.	#N/A
inversion_breakpoint	In2b	proximal	Chr_2	Dvir	Dnov	6034661	6112354	639137	5881355		Chr_2	Yasir	inversion_breakpoint	6034661	6112354	.	.	.	#N/A
inversion_breakpoint	In2c	distal	Chr_2	Dvir	Dnov	14161194	14166681	14102506	29589039		Chr_2	Yasir	inversion_breakpoint	14161194	14166681	.	.	.	#N/A
inversion_breakpoint	In2a	distal	Chr_2	Dvir	Dnov	15529155	15530615	28198595	14967670		Chr_2	Yasir	inversion_breakpoint	15529155	15530615	.	.	.	#N/A
inversion_breakpoint	In2a	proximal	Chr_2	Dvir	Dnov	28605317	28622012	28183038	14967471		Chr_2	Yasir	inversion_breakpoint	28605317	28622012	.	.	.	#N/A
inversion_breakpoint	In2c	proximal	Chr_2	Dvir	Dnov	29459510	29459520	14113805	29596105		Chr_2	Yasir	inversion_breakpoint	29459510	29459520	.	.	.	#N/A
inversion_breakpoint	In4a	distal	Chr_4	Dvir	Dnov	11318546	11318636	11921177	25747979		Chr_4	Yasir	inversion_breakpoint	11318546	11318636	.	.	.	#N/A
inversion_breakpoint	In4a	proximal	Chr_4	Dvir	Dnov	24476222	24476489	11921828	25749351		Chr_4	Yasir	inversion_breakpoint	24476222	24476489	.	.	.	#N/A
inversion_breakpoint	In5b	distal	Chr_5	Dvir	Dnov	519167	519330	410127	4146821		Chr_5	Yasir	inversion_breakpoint	519167	519330	.	.	.	#N/A
inversion_breakpoint	In5b	proximal	Chr_5	Dvir	Dnov	4120684	4120672	411315	4147253		Chr_5	Yasir	inversion_breakpoint	4120684	4120672	.	.	.	#N/A
inversion_breakpoint	InXc	distal	Chr_X	Dvir	Dnov	12202237	12202463	11661620	24418197		Chr_X	Yasir	inversion_breakpoint	12202237	12202463	.	.	.	#N/A
inversion_breakpoint	InXb	distal	Chr_X	Dvir	Dnov	14013816	14014167	22560430	14271583		Chr_X	Yasir	inversion_breakpoint	14013816	14014167	.	.	.	#N/A
inversion_breakpoint	InXa	distal	Chr_X	Dvir	Dnov	17700146	17701554	17954039	27964346		Chr_X	Yasir	inversion_breakpoint	17700146	17701554	.	.	.	#N/A
inversion_breakpoint	InXb	proximal	Chr_X	Dvir	Dnov	21104679	21106930	24419283	11665606		Chr_X	Yasir	inversion_breakpoint	21104679	21106930	.	.	.	#N/A
inversion_breakpoint	InXc	proximal	Chr_X	Dvir	Dnov	23597947	23609118	14256560	22559792		Chr_X	Yasir	inversion_breakpoint	23597947	23609118	.	.	.	#N/A
inversion_breakpoint	InXa	proximal	Chr_X	Dvir	Dnov	28234092	28234753	17954033	27965384		Chr_X	Yasir	inversion_breakpoint	28234092	28234753	.	.	.	#N/A
inversion_breakpoint	In2b	distal	Chr_2	Dame	Dnov	886087	886094	635493	5880389		Chr_2	Yasir	inversion_breakpoint	886087	886094	.	.	.	#N/A
inversion_breakpoint	In2b	proximal	Chr_2	Dame	Dnov	6270254	6270753	636783	5881355		Chr_2	Yasir	inversion_breakpoint	6270254	6270753	.	.	.	#N/A
inversion_breakpoint	In2c	distal	Chr_2	Dame	Dnov	14400485	14400476	14102506	29594625		Chr_2	Yasir	inversion_breakpoint	14400485	14400476	.	.	.	#N/A
inversion_breakpoint	In2c	proximal	Chr_2	Dame	Dnov	31373465	31373472	14113805	29596102		Chr_2	Yasir	inversion_breakpoint	31373465	31373472	.	.	.	#N/A
inversion_breakpoint	In2a	distal	Chr_2	Dame	Dvir	15806468	15822108	15529155	28605336		Chr_2	Yasir	inversion_breakpoint	15806468	15822108	.	.	.	#N/A
inversion_breakpoint	In2a	proximal	Chr_2	Dame	Dvir	30524335	30524940	15530615	28622012		Chr_2	Yasir	inversion_breakpoint	30524335	30524940	.	.	.	#N/A
inversion_breakpoint	In4a	distal	Chr_4	Dame	Dvir	12023523	12038564	11318546	24476462		Chr_4	Yasir	inversion_breakpoint	12023523	12038564	.	.	.	#N/A
inversion_breakpoint	In4a	proximal	Chr_4	Dame	Dvir	26792603	26793965	11318636	24476489		Chr_4	Yasir	inversion_breakpoint	26792603	26793965	.	.	.	#N/A
inversion_breakpoint	In5b	proximal	Chr_5	Dame	Dvir	603546	605848	518042	4120684		Chr_5	Yasir	inversion_breakpoint	603546	605848	.	.	.	#N/A
inversion_breakpoint	In5b	distal	Chr_5	Dame	Dvir	4306491	4306898	519330	4120672		Chr_5	Yasir	inversion_breakpoint	4306491	4306898	.	.	.	#N/A
inversion_breakpoint	InXc	distal	Chr_X	Dame	Dvir	13462776	13528442	12202309	21144413		Chr_X	Yasir	inversion_breakpoint	13462776	13528442	.	.	.	#N/A
inversion_breakpoint	InXb	distal	Chr_X	Dame	Dvir	16050671	16067172	23593418	14013974		Chr_X	Yasir	inversion_breakpoint	16050671	16067172	.	.	.	#N/A
inversion_breakpoint	InXa	distal	Chr_X	Dame	Dvir	19787680	19787674	17700146	28234092		Chr_X	Yasir	inversion_breakpoint	19787680	19787674	.	.	.	#N/A
inversion_breakpoint	InXb	proximal	Chr_X	Dame	Dvir	24372547	24373184	23609118	14013816		Chr_X	Yasir	inversion_breakpoint	24372547	24373184	.	.	.	#N/A
inversion_breakpoint	InXc	proximal	Chr_X	Dame	Dvir	26267346	26268554	12202464	21104372		Chr_X	Yasir	inversion_breakpoint	26267346	26268554	.	.	.	#N/A
inversion_breakpoint	InXa	proximal	Chr_X	Dame	Dvir	29775389	29776246	17701554	28234753		Chr_X	Yasir	inversion_breakpoint	29775389	29776246	.	.	.	#N/A
inversion_breakpoint	In2b	distal	Chr_2	Dnov	Dame	635493	636783	886087	6270254		Chr_2	Yasir	inversion_breakpoint	635493	636783	.	.	.	#N/A
inversion_breakpoint	In2b	proximal	Chr_2	Dnov	Dame	5880389	5881355	886094	6270753		Chr_2	Yasir	inversion_breakpoint	5880389	5881355	.	.	.	#N/A
inversion_breakpoint	In2c	distal	Chr_2	Dnov	Dame	14102506	14113805	14400485	31373465		Chr_2	Yasir	inversion_breakpoint	14102506	14113805	.	.	.	#N/A
inversion_breakpoint	In2c	proximal	Chr_2	Dnov	Dame	29594625	29596102	14400476	31373472		Chr_2	Yasir	inversion_breakpoint	29594625	29596102	.	.	.	#N/A
inversion_breakpoint	In2b	distal	Chr_2	Dnov	Dvir	635493	639137	745624	6034661		Chr_2	Yasir	inversion_breakpoint	635493	639137	.	.	.	#N/A
inversion_breakpoint	In2b	proximal	Chr_2	Dnov	Dvir	5880170	5881355	745759	6112354		Chr_2	Yasir	inversion_breakpoint	5880170	5881355	.	.	.	#N/A
inversion_breakpoint	In2c	distal	Chr_2	Dnov	Dvir	14102506	14113805	14161194	29459510		Chr_2	Yasir	inversion_breakpoint	14102506	14113805	.	.	.	#N/A
inversion_breakpoint	In2a	distal	Chr_2	Dnov	Dvir	14967471	14967670	28622012	15530615		Chr_2	Yasir	inversion_breakpoint	14967471	14967670	.	.	.	#N/A
inversion_breakpoint	In2a	proximal	Chr_2	Dnov	Dvir	28183038	28198595	28605317	15529155		Chr_2	Yasir	inversion_breakpoint	28183038	28198595	.	.	.	#N/A
inversion_breakpoint	In2c	proximal	Chr_2	Dnov	Dvir	29589039	29596105	14166681	29459520		Chr_2	Yasir	inversion_breakpoint	29589039	29596105	.	.	.	#N/A
inversion_breakpoint	In4a	distal	Chr_4	Dnov	Dvir	11921177	11921828	11318546	24476222		Chr_4	Yasir	inversion_breakpoint	11921177	11921828	.	.	.	#N/A
inversion_breakpoint	In4a	proximal	Chr_4	Dnov	Dvir	25747979	25749351	11318636	24476489		Chr_4	Yasir	inversion_breakpoint	25747979	25749351	.	.	.	#N/A
inversion_breakpoint	In5b	distal	Chr_5	Dnov	Dvir	410127	411315	519167	4120684		Chr_5	Yasir	inversion_breakpoint	410127	411315	.	.	.	#N/A
inversion_breakpoint	In5b	proximal	Chr_5	Dnov	Dvir	4146821	4147253	519330	4120672		Chr_5	Yasir	inversion_breakpoint	4146821	4147253	.	.	.	#N/A
inversion_breakpoint	InXc	distal	Chr_X	Dnov	Dvir	11661620	11665606	12202237	21106930		Chr_X	Yasir	inversion_breakpoint	11661620	11665606	.	.	.	#N/A
inversion_breakpoint	InXb	distal	Chr_X	Dnov	Dvir	14256560	14271583	23597947	14014167		Chr_X	Yasir	inversion_breakpoint	14256560	14271583	.	.	.	#N/A
inversion_breakpoint	InXa	distal	Chr_X	Dnov	Dvir	17954039	17954033	17700146	28234092		Chr_X	Yasir	inversion_breakpoint	17954039	17954033	.	.	.	#N/A
inversion_breakpoint	InXb	proximal	Chr_X	Dnov	Dvir	22559792	22560430	23609118	14013816		Chr_X	Yasir	inversion_breakpoint	22559792	22560430	.	.	.	#N/A
inversion_breakpoint	InXc	proximal	Chr_X	Dnov	Dvir	24418197	24419283	12202463	21104679		Chr_X	Yasir	inversion_breakpoint	24418197	24419283	.	.	.	#N/A
inversion_breakpoint	InXa	proximal	Chr_X	Dnov	Dvir	27964346	27965384	17701554	28234753		Chr_X	Yasir	inversion_breakpoint	27964346	27965384	.	.	.	#N/A
