## Supplementary material for "High quality genome assemblies reveal evolutionary dynamics of repetitive DNA and structural rearrangements in the *Drosophila virilis* sub-group": File S3

### Sheet: Dvir
dvir1.06_chrom	contig	NCBI_contig	orientation	contig_length	cumulative_length		## GTF
Chr_2	tig00002012	NW_022587473.1	rev	284762	284762		Chr_2	Yasir	contig	1	284762	.	-	.	contig_id=tig00002012
Chr_2	tig00003843	NW_022587574.1	fwd	11302735	11587497		Chr_2	Yasir	contig	284763	11587497	.	+	.	contig_id=tig00003843
Chr_2	tig00003844a	NW_022587575.1a	fwd	1295400	12882897		Chr_2	Yasir	contig	11587498	12882897	.	+	.	contig_id=tig00003844a
Chr_2	tig00000190	NW_022587377.1	rev	8697263	21580160		Chr_2	Yasir	contig	12882898	21580160	.	-	.	contig_id=tig00000190
Chr_2	tig00000145	NW_022587376.1	fwd	312647	21892807		Chr_2	Yasir	contig	21580161	21892807	.	+	.	contig_id=tig00000145
Chr_2	tig00000192	NW_022587378.1	fwd	55800	21948607		Chr_2	Yasir	contig	21892808	21948607	.	+	.	contig_id=tig00000192
Chr_2	tig00001213	NW_022587411.1	fwd	2935613	24884220		Chr_2	Yasir	contig	21948608	24884220	.	+	.	contig_id=tig00001213
Chr_2	tig00003819	NW_022587552.1	fwd	7943991	32828211		Chr_2	Yasir	contig	24884221	32828211	.	+	.	contig_id=tig00003819
Chr_2	tig00003820	NW_022587553.1	fwd	2006195	34834406		Chr_2	Yasir	contig	32828212	34834406	.	+	.	contig_id=tig00003820
Chr_2	tig00001739	NW_022587443.1	rev	566783	35401189		Chr_2	Yasir	contig	34834407	35401189	.	-	.	contig_id=tig00001739
Chr_2	tig00001772	NW_022587448.1	fwd	41055	35442244		Chr_2	Yasir	contig	35401190	35442244	.	+	.	contig_id=tig00001772
Chr_2	tig00001900	NW_022587458.1	fwd	433146	35875390		Chr_2	Yasir	contig	35442245	35875390	.	+	.	contig_id=tig00001900
Chr_2	tig00001332	NW_022587418.1	rev	2100109	37975499		Chr_2	Yasir	contig	35875391	37975499	.	-	.	contig_id=tig00001332
Chr_3	tig00003835	NW_022587566.1	rev	1223611	1223611		Chr_3	Yasir	contig	1	1223611	.	-	.	contig_id=tig00003835
Chr_3	tig00003834	NW_022587565.1	rev	1266057	2489668		Chr_3	Yasir	contig	1223612	2489668	.	-	.	contig_id=tig00003834
Chr_3	tig00003833	NW_022587564.1	rev	21759448	24249116		Chr_3	Yasir	contig	2489669	24249116	.	-	.	contig_id=tig00003833
Chr_3	tig00000082	NW_022587369.1	rev	58908	24308024		Chr_3	Yasir	contig	24249117	24308024	.	-	.	contig_id=tig00000082
Chr_3	tig00003826	NW_022587557.1	rev	392123	24700147		Chr_3	Yasir	contig	24308025	24700147	.	-	.	contig_id=tig00003826
Chr_3	tig00001231	NW_022587413.1	fwd	66447	24766594		Chr_3	Yasir	contig	24700148	24766594	.	+	.	contig_id=tig00001231
Chr_3	tig00003823	NW_022587555.1	rev	3487065	28253659		Chr_3	Yasir	contig	24766595	28253659	.	-	.	contig_id=tig00003823
Chr_4	tig00003842	NW_022587573.1	rev	2284986	2284986		Chr_4	Yasir	contig	1	2284986	.	-	.	contig_id=tig00003842
Chr_4	tig00003841	NW_022587572.1	rev	14919977	17204963		Chr_4	Yasir	contig	2284987	17204963	.	-	.	contig_id=tig00003841
Chr_4	tig00003840	NW_022587571.1	rev	9883579	27088542		Chr_4	Yasir	contig	17204964	27088542	.	-	.	contig_id=tig00003840
Chr_4	tig00001304	NW_022587416.1	fwd	2056176	29144718		Chr_4	Yasir	contig	27088543	29144718	.	+	.	contig_id=tig00001304
Chr_5	tig00002264	NW_022587497.1	fwd	69877	69877		Chr_5	Yasir	contig	1	69877	.	+	.	contig_id=tig00002264
Chr_5	tig00003836	NW_022587567.1	fwd	14292184	14362061		Chr_5	Yasir	contig	69878	14362061	.	+	.	contig_id=tig00003836
Chr_5	tig00003837	NW_022587568.1	fwd	3760926	18122987		Chr_5	Yasir	contig	14362062	18122987	.	+	.	contig_id=tig00003837
Chr_5	tig00003838	NW_022587569.1	fwd	1560216	19683203		Chr_5	Yasir	contig	18122988	19683203	.	+	.	contig_id=tig00003838
Chr_5	tig00003839	NW_022587570.1	fwd	6840742	26523945		Chr_5	Yasir	contig	19683204	26523945	.	+	.	contig_id=tig00003839
Chr_5	tig00000000	NW_022587354.1	fwd	1261166	27785111		Chr_5	Yasir	contig	26523946	27785111	.	+	.	contig_id=tig00000000
Chr_X	tig00001673	NW_022587440.1	rev	670383	670383		Chr_X	Yasir	contig	1	670383	.	-	.	contig_id=tig00001673
Chr_X	tig00001123	NW_022587403.1	fwd	3962916	4633299		Chr_X	Yasir	contig	670384	4633299	.	+	.	contig_id=tig00001123
Chr_X	tig00001747	NW_022587445.1	rev	625250	5258549		Chr_X	Yasir	contig	4633300	5258549	.	-	.	contig_id=tig00001747
Chr_X	tig00000094	NW_022587371.1	rev	1860786	7119335		Chr_X	Yasir	contig	5258550	7119335	.	-	.	contig_id=tig00000094
Chr_X	tig00001154	NW_022587408.1	fwd	3553319	10672654		Chr_X	Yasir	contig	7119336	10672654	.	+	.	contig_id=tig00001154
Chr_X	tig00003844b	NW_022587575.1b	rev	16795421	27468075		Chr_X	Yasir	contig	10672655	27468075	.	-	.	contig_id=tig00003844b
Chr_X	tig00000361	NW_022587390.1	fwd	2831787	30299862		Chr_X	Yasir	contig	27468076	30299862	.	+	.	contig_id=tig00000361
Chr_X	tig00002359	NW_022587512.1	fwd	135721	30435583		Chr_X	Yasir	contig	30299863	30435583	.	+	.	contig_id=tig00002359
Chr_6	tig00002099	NW_022587482.1	rev	235111	235111		Chr_6	Yasir	contig	1	235111	.	-	.	contig_id=tig00002099
Chr_6	tig00003827	NW_022587558.1	fwd	425807	660918		Chr_6	Yasir	contig	235112	660918	.	+	.	contig_id=tig00003827
Chr_6	tig00001458	NW_022587421.1	fwd	42761	703679		Chr_6	Yasir	contig	660919	703679	.	+	.	contig_id=tig00001458
Chr_6	tig00003828	NW_022587559.1	fwd	1078049	1781728		Chr_6	Yasir	contig	703680	1781728	.	+	.	contig_id=tig00003828
Chr_6	tig00003831	NW_022587562.1	fwd	101819	1883547		Chr_6	Yasir	contig	1781729	1883547	.	+	.	contig_id=tig00003831
Chr_6	tig00003832	NW_022587563.1	fwd	236962	2120509		Chr_6	Yasir	contig	1883548	2120509	.	+	.	contig_id=tig00003832
			total Muller	155715079

### Sheet: Dnov
dvir1.06_chrom	contig	NCBI_contig	orientation	contig_length	cumulative_length		## GTF
Chr_2	tig00001876	NW_020824903.1	rev	260302	260302		Chr_2	Yasir	contig	1	260302	.	-	.	contig_id=tig00001876
Chr_2	tig00000463	NW_020824807.1	rev	378660	638962		Chr_2	Yasir	contig	260303	638962	.	-	.	contig_id=tig00000463
Chr_2	tig00000870	NW_020824830.1	rev	2184260	5566948		Chr_2	Yasir	contig	3382689	5566948	.	-	.	contig_id=tig00000870
Chr_2	tig00000817	NW_020824827.1	rev	2743726	3382688		Chr_2	Yasir	contig	638963	3382688	.	-	.	contig_id=tig00000817
Chr_2	tig00000308	NW_020824799.1	rev	2035600	7602548		Chr_2	Yasir	contig	5566949	7602548	.	-	.	contig_id=tig00000308
Chr_2	tig00000108	NW_020824772.1	rev	6231493	13834041		Chr_2	Yasir	contig	7602549	13834041	.	-	.	contig_id=tig00000108
Chr_2	tig00001062	NW_020824838.1	fwd	1862181	15696222		Chr_2	Yasir	contig	13834042	15696222	.	+	.	contig_id=tig00001062
Chr_2	tig00000986	NW_020824835.1	rev	2299582	17995804		Chr_2	Yasir	contig	15696223	17995804	.	-	.	contig_id=tig00000986
Chr_2	tig00004557	NW_020825053.1	fwd	333473	18329277		Chr_2	Yasir	contig	17995805	18329277	.	+	.	contig_id=tig00004557
Chr_2	tig00004560	NW_020825054.1	fwd	3394884	21724161		Chr_2	Yasir	contig	18329278	21724161	.	+	.	contig_id=tig00004560
Chr_2	tig00000512	NW_020824809.1	rev	1402013	23126174		Chr_2	Yasir	contig	21724162	23126174	.	-	.	contig_id=tig00000512
Chr_2	tig00000877	NW_020824831.1	rev	2361624	25487798		Chr_2	Yasir	contig	23126175	25487798	.	-	.	contig_id=tig00000877
Chr_2	tig00000485	NW_020824808.1	fwd	5214440	30702238		Chr_2	Yasir	contig	25487799	30702238	.	+	.	contig_id=tig00000485
Chr_2	tig00000770	NW_020824821.1	rev	3158326	33860564		Chr_2	Yasir	contig	30702239	33860564	.	-	.	contig_id=tig00000770
Chr_2	tig00001488	NW_020824864.1	rev	682369	34542933		Chr_2	Yasir	contig	33860565	34542933	.	-	.	contig_id=tig00001488
Chr_2	tig00000434	NW_020824802.1	fwd	5657484	40200417		Chr_2	Yasir	contig	34542934	40200417	.	+	.	contig_id=tig00000434
Chr_3	tig00001624	NW_020824870.1	fwd	372009	372009		Chr_3	Yasir	contig	1	372009	.	+	.	contig_id=tig00001624
Chr_3	tig00001292	NW_020824848.1	rev	1164356	1536365		Chr_3	Yasir	contig	372010	1536365	.	-	.	contig_id=tig00001292
Chr_3	tig00000644	NW_020824814.1	fwd	3667826	5204191		Chr_3	Yasir	contig	1536366	5204191	.	+	.	contig_id=tig00000644
Chr_3	tig00001058	NW_020824836.1	fwd	399286	5603477		Chr_3	Yasir	contig	5204192	5603477	.	+	.	contig_id=tig00001058
Chr_3	tig00001433	NW_020824858.1	rev	413051	6016528		Chr_3	Yasir	contig	5603478	6016528	.	-	.	contig_id=tig00001433
Chr_3	tig00001340	NW_020824850.1	rev	992866	7009394		Chr_3	Yasir	contig	6016529	7009394	.	-	.	contig_id=tig00001340
Chr_3	tig00000024	NW_020824768.1	fwd	3246453	10255847		Chr_3	Yasir	contig	7009395	10255847	.	+	.	contig_id=tig00000024
Chr_3	tig00004554	NW_020825051.1	rev	5564123	15819970		Chr_3	Yasir	contig	10255848	15819970	.	-	.	contig_id=tig00004554
Chr_3	tig00000072	NW_020824771.1	rev	2055590	17875560		Chr_3	Yasir	contig	15819971	17875560	.	-	.	contig_id=tig00000072
Chr_3	tig00000445	NW_020824803.1	rev	55100	17930660		Chr_3	Yasir	contig	17875561	17930660	.	-	.	contig_id=tig00000445
Chr_3	tig00004555	NW_020825052.1	rev	5217673	23148333		Chr_3	Yasir	contig	17930661	23148333	.	-	.	contig_id=tig00004555
Chr_3	tig00000009	NW_020824766.1	fwd	4126161	27274494		Chr_3	Yasir	contig	23148334	27274494	.	+	.	contig_id=tig00000009
Chr_4	tig00000974	NW_020824834.1	fwd	2173719	2173719		Chr_4	Yasir	contig	1	2173719	.	+	.	contig_id=tig00000974
Chr_4	tig00001834	NW_020824898.1	fwd	347225	2520944		Chr_4	Yasir	contig	2173720	2520944	.	+	.	contig_id=tig00001834
Chr_4	tig00001059	NW_020824837.1	fwd	1925166	4446110		Chr_4	Yasir	contig	2520945	4446110	.	+	.	contig_id=tig00001059
Chr_4	tig00001444	NW_020824859.1	fwd	653353	5099463		Chr_4	Yasir	contig	4446111	5099463	.	+	.	contig_id=tig00001444
Chr_4	tig00000387	NW_020824800.1	rev	5986189	11085652		Chr_4	Yasir	contig	5099464	11085652	.	-	.	contig_id=tig00000387
Chr_4	tig00000689	NW_020824818.1	fwd	3482973	14568625		Chr_4	Yasir	contig	11085653	14568625	.	+	.	contig_id=tig00000689
Chr_4	tig00000193	NW_020824787.1	rev	10715899	25284524		Chr_4	Yasir	contig	14568626	25284524	.	-	.	contig_id=tig00000193
Chr_4	tig00000739	NW_020824819.1	fwd	2988450	28272974		Chr_4	Yasir	contig	25284525	28272974	.	+	.	contig_id=tig00000739
Chr_4	tig00004549	NW_020825047.1	fwd	1950217	30223191		Chr_4	Yasir	contig	28272975	30223191	.	+	.	contig_id=tig00004549
Chr_5	tig00000564	NW_020824810.1	rev	4413211	4413211		Chr_5	Yasir	contig	1	4413211	.	-	.	contig_id=tig00000564
Chr_5	tig00000462	NW_020824806.1	rev	5271599	9684810		Chr_5	Yasir	contig	4413212	9684810	.	-	.	contig_id=tig00000462
Chr_5	tig00000008	NW_020824765.1	rev	7402772	17087582		Chr_5	Yasir	contig	9684811	17087582	.	-	.	contig_id=tig00000008
Chr_5	tig00000121	NW_020824773.1	fwd	3252745	20340327		Chr_5	Yasir	contig	17087583	20340327	.	+	.	contig_id=tig00000121
Chr_5	tig00000137	NW_020824777.1	rev	1358361	21698688		Chr_5	Yasir	contig	20340328	21698688	.	-	.	contig_id=tig00000137
Chr_5	tig00001395	NW_020824854.1	fwd	887610	22586298		Chr_5	Yasir	contig	21698689	22586298	.	+	.	contig_id=tig00001395
Chr_5	tig00001209	NW_020824843.1	fwd	1367575	23953873		Chr_5	Yasir	contig	22586299	23953873	.	+	.	contig_id=tig00001209
Chr_5	tig00000858	NW_020824829.1	rev	1390370	25344243		Chr_5	Yasir	contig	23953874	25344243	.	-	.	contig_id=tig00000858
Chr_5	tig00000458	NW_020824805.1	rev	1371456	26715699		Chr_5	Yasir	contig	25344244	26715699	.	-	.	contig_id=tig00000458
Chr_X	tig00001783	NW_020824891.1	rev	358128	358128		Chr_X	Yasir	contig	1	358128	.	-	.	contig_id=tig00001783
Chr_X	tig00001752	NW_020824886.1	fwd	416818	774946		Chr_X	Yasir	contig	358129	774946	.	+	.	contig_id=tig00001752
Chr_X	tig00002249	NW_020824964.1	rev	88402	863348		Chr_X	Yasir	contig	774947	863348	.	-	.	contig_id=tig00002249
Chr_X	tig00001690	NW_020824876.1	rev	430713	1294061		Chr_X	Yasir	contig	863349	1294061	.	-	.	contig_id=tig00001690
Chr_X	tig00002159	NW_020824951.1	fwd	128462	1422523		Chr_X	Yasir	contig	1294062	1422523	.	+	.	contig_id=tig00002159
Chr_X	tig00001692	NW_020824877.1	fwd	456527	1879050		Chr_X	Yasir	contig	1422524	1879050	.	+	.	contig_id=tig00001692
Chr_X	tig00002010	NW_020824923.1	rev	244277	2123327		Chr_X	Yasir	contig	1879051	2123327	.	-	.	contig_id=tig00002010
Chr_X	tig00001813	NW_020824895.1	rev	316641	2439968		Chr_X	Yasir	contig	2123328	2439968	.	-	.	contig_id=tig00001813
Chr_X	tig00002045	NW_020824929.1	fwd	197479	2637447		Chr_X	Yasir	contig	2439969	2637447	.	+	.	contig_id=tig00002045
Chr_X	tig00002068	NW_020824934.1	fwd	174127	2811574		Chr_X	Yasir	contig	2637448	2811574	.	+	.	contig_id=tig00002068
Chr_X	tig00001453	NW_020824860.1	rev	834243	3645817		Chr_X	Yasir	contig	2811575	3645817	.	-	.	contig_id=tig00001453
Chr_X	tig00002099	NW_020824939.1	rev	124794	3770611		Chr_X	Yasir	contig	3645818	3770611	.	-	.	contig_id=tig00002099
Chr_X	tig00002352	NW_020824982.1	fwd	84512	3855123		Chr_X	Yasir	contig	3770612	3855123	.	+	.	contig_id=tig00002352
Chr_X	tig00002012	NW_020824924.1	fwd	214972	4070095		Chr_X	Yasir	contig	3855124	4070095	.	+	.	contig_id=tig00002012
Chr_X	tig00001711	NW_020824880.1	fwd	482847	4552942		Chr_X	Yasir	contig	4070096	4552942	.	+	.	contig_id=tig00001711
Chr_X	tig00002146	NW_020824948.1	rev	168918	4721860		Chr_X	Yasir	contig	4552943	4721860	.	-	.	contig_id=tig00002146
Chr_X	tig00001415	NW_020824856.1	rev	869427	5591287		Chr_X	Yasir	contig	4721861	5591287	.	-	.	contig_id=tig00001415
Chr_X	tig00001842	NW_020824899.1	rev	323640	5914927		Chr_X	Yasir	contig	5591288	5914927	.	-	.	contig_id=tig00001842
Chr_X	tig00001917	NW_020824907.1	rev	250680	6165607		Chr_X	Yasir	contig	5914928	6165607	.	-	.	contig_id=tig00001917
Chr_X	tig00001270	NW_020824847.1	rev	1391567	7557174		Chr_X	Yasir	contig	6165608	7557174	.	-	.	contig_id=tig00001270
Chr_X	tig00001741	NW_020824885.1	fwd	491781	8048955		Chr_X	Yasir	contig	7557175	8048955	.	+	.	contig_id=tig00001741
Chr_X	tig00002170	NW_020824953.1	fwd	139155	8188110		Chr_X	Yasir	contig	8048956	8188110	.	+	.	contig_id=tig00002170
Chr_X	tig00001385	NW_020824853.1	fwd	1091775	9279885		Chr_X	Yasir	contig	8188111	9279885	.	+	.	contig_id=tig00001385
Chr_X	tig00001810	NW_020824894.1	rev	337380	9617265		Chr_X	Yasir	contig	9279886	9617265	.	-	.	contig_id=tig00001810
Chr_X	tig00002081	NW_020824936.1	rev	128522	9745787		Chr_X	Yasir	contig	9617266	9745787	.	-	.	contig_id=tig00002081
Chr_X	tig00001939	NW_020824911.1	rev	272139	10017926		Chr_X	Yasir	contig	9745788	10017926	.	-	.	contig_id=tig00001939
Chr_X	tig00001554	NW_020824866.1	rev	703946	10721872		Chr_X	Yasir	contig	10017927	10721872	.	-	.	contig_id=tig00001554
Chr_X	tig00002241	NW_020824963.1	fwd	128468	10850340		Chr_X	Yasir	contig	10721873	10850340	.	+	.	contig_id=tig00002241
Chr_X	tig00002161	NW_020824952.1	rev	142175	10992515		Chr_X	Yasir	contig	10850341	10992515	.	-	.	contig_id=tig00002161
Chr_X	tig00001762	NW_020824888.1	fwd	385371	11377886		Chr_X	Yasir	contig	10992516	11377886	.	+	.	contig_id=tig00001762
Chr_X	tig00002055	NW_020824932.1	rev	182270	11560156		Chr_X	Yasir	contig	11377887	11560156	.	-	.	contig_id=tig00002055
Chr_X	tig00000960	NW_020824833.1	fwd	2434795	13994951		Chr_X	Yasir	contig	11560157	13994951	.	+	.	contig_id=tig00000960
Chr_X	tig00001753	NW_020824887.1	fwd	381007	14375958		Chr_X	Yasir	contig	13994952	14375958	.	+	.	contig_id=tig00001753
Chr_X	tig00001361	NW_020824852.1	rev	1022456	15398414		Chr_X	Yasir	contig	14375959	15398414	.	-	.	contig_id=tig00001361
Chr_X	tig00001302	NW_020824849.1	rev	1357062	16755476		Chr_X	Yasir	contig	15398415	16755476	.	-	.	contig_id=tig00001302
Chr_X	tig00001583	NW_020824868.1	fwd	621123	17376599		Chr_X	Yasir	contig	16755477	17376599	.	+	.	contig_id=tig00001583
Chr_X	tig00002047	NW_020824930.1	rev	216791	17593390		Chr_X	Yasir	contig	17376600	17593390	.	-	.	contig_id=tig00002047
Chr_X	tig00002253	NW_020824967.1	rev	70181	17663571		Chr_X	Yasir	contig	17593391	17663571	.	-	.	contig_id=tig00002253
Chr_X	tig00001466	NW_020824862.1	fwd	802788	18466359		Chr_X	Yasir	contig	17663572	18466359	.	+	.	contig_id=tig00001466
Chr_X	tig00001959	NW_020824914.1	fwd	228219	18694578		Chr_X	Yasir	contig	18466360	18694578	.	+	.	contig_id=tig00001959
Chr_X	tig00000820	NW_020824828.1	rev	3241442	21936020		Chr_X	Yasir	contig	18694579	21936020	.	-	.	contig_id=tig00000820
Chr_X	tig00001353	NW_020824851.1	rev	1004043	22940063		Chr_X	Yasir	contig	21936021	22940063	.	-	.	contig_id=tig00001353
Chr_X	tig00001929	NW_020824910.1	rev	247433	23187496		Chr_X	Yasir	contig	22940064	23187496	.	-	.	contig_id=tig00001929
Chr_X	tig00002052	NW_020824931.1	fwd	158354	23345850		Chr_X	Yasir	contig	23187497	23345850	.	+	.	contig_id=tig00002052
Chr_X	tig00002019	NW_020824926.1	fwd	182335	23528185		Chr_X	Yasir	contig	23345851	23528185	.	+	.	contig_id=tig00002019
Chr_X	tig00001856	NW_020824901.1	fwd	316265	23844450		Chr_X	Yasir	contig	23528186	23844450	.	+	.	contig_id=tig00001856
Chr_X	tig00002290	NW_020824973.1	rev	115595	23960045		Chr_X	Yasir	contig	23844451	23960045	.	-	.	contig_id=tig00002290
Chr_X	tig00001151	NW_020824842.1	rev	1619402	25579447		Chr_X	Yasir	contig	23960046	25579447	.	-	.	contig_id=tig00001151
Chr_X	tig00002523	NW_020825009.1	rev	67953	25647400		Chr_X	Yasir	contig	25579448	25647400	.	-	.	contig_id=tig00002523
Chr_X	tig00000068	NW_020824770.1	rev	952277	26599677		Chr_X	Yasir	contig	25647401	26599677	.	-	.	contig_id=tig00000068
Chr_X	tig00001089	NW_020824841.1	fwd	1069638	27669315		Chr_X	Yasir	contig	26599678	27669315	.	+	.	contig_id=tig00001089
Chr_X	tig00000932	NW_020824832.1	rev	2524805	30194120		Chr_X	Yasir	contig	27669316	30194120	.	-	.	contig_id=tig00000932
Chr_6	tig00001515	NW_020824865.1	rev	687631	687631		Chr_6	Yasir	contig	1	687631	.	-	.	contig_id=tig00001515
Chr_6	tig00001222	NW_020824845.1	fwd	1259378	1947009		Chr_6	Yasir	contig	687632	1947009	.	+	.	contig_id=tig00001222
			total Muller	156554930

### Sheet: Dame
dvir1.06_chrom	contig	orientation	size	cumulative_size		## GTF
Chr_2	tig00002751	rev	1098519	1098519		Chr_2	Yasir	contig	1	1098519	.	-	.	contig_id=tig00002751
Chr_2	tig00005376	fwd	19163204	20261723		Chr_2	Yasir	contig	1098520	20261723	.	+	.	contig_id=tig00005376
Chr_2	tig00000757	fwd	2396317	22658040		Chr_2	Yasir	contig	20261724	22658040	.	+	.	contig_id=tig00000757
Chr_2	tig00002668	fwd	151789	22809829		Chr_2	Yasir	contig	22658041	22809829	.	+	.	contig_id=tig00002668
Chr_2	tig00002669	fwd	727589	23537418		Chr_2	Yasir	contig	22809830	23537418	.	+	.	contig_id=tig00002669
Chr_2	tig00000261	rev	88732	23626150		Chr_2	Yasir	contig	23537419	23626150	.	-	.	contig_id=tig00000261
Chr_2	tig00000266	rev	178679	23804829		Chr_2	Yasir	contig	23626151	23804829	.	-	.	contig_id=tig00000266
Chr_2	tig00002670	fwd	270841	24075670		Chr_2	Yasir	contig	23804830	24075670	.	+	.	contig_id=tig00002670
Chr_2	tig00001031b	rev	612404	24688074		Chr_2	Yasir	contig	24075671	24688074	.	-	.	contig_id=tig00001031b
Chr_2	tig00002671	fwd	1061459	25749533		Chr_2	Yasir	contig	24688075	25749533	.	+	.	contig_id=tig00002671
Chr_2	tig00002673	fwd	138853	25888386		Chr_2	Yasir	contig	25749534	25888386	.	+	.	contig_id=tig00002673
Chr_2	tig00002672	fwd	85016	25973402		Chr_2	Yasir	contig	25888387	25973402	.	+	.	contig_id=tig00002672
Chr_2	tig00002674	fwd	171694	26145096		Chr_2	Yasir	contig	25973403	26145096	.	+	.	contig_id=tig00002674
Chr_2	tig00001160	fwd	1841032	27986128		Chr_2	Yasir	contig	26145097	27986128	.	+	.	contig_id=tig00001160
Chr_2	tig00000777b	rev	7649708	35635836		Chr_2	Yasir	contig	27986129	35635836	.	-	.	contig_id=tig00000777b
Chr_2	tig00001560	rev	3564813	39200649		Chr_2	Yasir	contig	35635837	39200649	.	-	.	contig_id=tig00001560
Chr_3	tig00000382	rev	27942935	27942935		Chr_3	Yasir	contig	1	27942935	.	-	.	contig_id=tig00000382
Chr_4	tig00002292	rev	1040927	1040927		Chr_4	Yasir	contig	1	1040927	.	-	.	contig_id=tig00002292
Chr_4	tig00001157	rev	1488426	2529353		Chr_4	Yasir	contig	1040928	2529353	.	-	.	contig_id=tig00001157
Chr_4	tig00000028	rev	1101900	3631253		Chr_4	Yasir	contig	2529354	3631253	.	-	.	contig_id=tig00000028
Chr_4	tig00001079	rev	384876	4016129		Chr_4	Yasir	contig	3631254	4016129	.	-	.	contig_id=tig00001079
Chr_4	tig00000025	fwd	371528	4387657		Chr_4	Yasir	contig	4016130	4387657	.	+	.	contig_id=tig00000025
Chr_4	tig00001492	fwd	2753883	7141540		Chr_4	Yasir	contig	4387658	7141540	.	+	.	contig_id=tig00001492
Chr_4	tig00000021	fwd	296235	7437775		Chr_4	Yasir	contig	7141541	7437775	.	+	.	contig_id=tig00000021
Chr_4	tig00001523	fwd	196057	7633832		Chr_4	Yasir	contig	7437776	7633832	.	+	.	contig_id=tig00001523
Chr_4	tig00001529	fwd	336667	7970499		Chr_4	Yasir	contig	7633833	7970499	.	+	.	contig_id=tig00001529
Chr_4	tig00000000	fwd	169408	8139907		Chr_4	Yasir	contig	7970500	8139907	.	+	.	contig_id=tig00000000
Chr_4	tig00002651	rev	330277	8470184		Chr_4	Yasir	contig	8139908	8470184	.	-	.	contig_id=tig00002651
Chr_4	tig00000104	fwd	85642	8555826		Chr_4	Yasir	contig	8470185	8555826	.	+	.	contig_id=tig00000104
Chr_4	tig00002649	rev	210998	8766824		Chr_4	Yasir	contig	8555827	8766824	.	-	.	contig_id=tig00002649
Chr_4	tig00002648	rev	146980	8913804		Chr_4	Yasir	contig	8766825	8913804	.	-	.	contig_id=tig00002648
Chr_4	tig00002647	rev	605950	9519754		Chr_4	Yasir	contig	8913805	9519754	.	-	.	contig_id=tig00002647
Chr_4	tig00000100	fwd	87365	9607119		Chr_4	Yasir	contig	9519755	9607119	.	+	.	contig_id=tig00000100
Chr_4	tig00000079	fwd	511209	10118328		Chr_4	Yasir	contig	9607120	10118328	.	+	.	contig_id=tig00000079
Chr_4	tig00002642	rev	185434	10303762		Chr_4	Yasir	contig	10118329	10303762	.	-	.	contig_id=tig00002642
Chr_4	tig00000045	rev	5121690	15425452		Chr_4	Yasir	contig	10303763	15425452	.	-	.	contig_id=tig00000045
Chr_4	tig00000111	rev	1280739	16706191		Chr_4	Yasir	contig	15425453	16706191	.	-	.	contig_id=tig00000111
Chr_4	tig00000090	rev	116825	16823016		Chr_4	Yasir	contig	16706192	16823016	.	-	.	contig_id=tig00000090
Chr_4	tig00000100b	fwd	308936	17131952		Chr_4	Yasir	contig	16823017	17131952	.	+	.	contig_id=tig00000100b
Chr_4	tig00000087b	rev	2347961	19479913		Chr_4	Yasir	contig	17131953	19479913	.	-	.	contig_id=tig00000087b
Chr_4	tig00000079b	rev	1842965	21322878		Chr_4	Yasir	contig	19479914	21322878	.	-	.	contig_id=tig00000079b
Chr_4	tig00000071	fwd	208690	21531568		Chr_4	Yasir	contig	21322879	21531568	.	+	.	contig_id=tig00000071
Chr_4	tig00002632	rev	70203	21601771		Chr_4	Yasir	contig	21531569	21601771	.	-	.	contig_id=tig00002632
Chr_4	tig00000067	fwd	247354	21849125		Chr_4	Yasir	contig	21601772	21849125	.	+	.	contig_id=tig00000067
Chr_4	tig00002629	rev	382742	22231867		Chr_4	Yasir	contig	21849126	22231867	.	-	.	contig_id=tig00002629
Chr_4	tig00002628	rev	59781	22291648		Chr_4	Yasir	contig	22231868	22291648	.	-	.	contig_id=tig00002628
Chr_4	tig00002627	rev	829473	23121121		Chr_4	Yasir	contig	22291649	23121121	.	-	.	contig_id=tig00002627
Chr_4	tig00002626	rev	121220	23242341		Chr_4	Yasir	contig	23121122	23242341	.	-	.	contig_id=tig00002626
Chr_4	tig00002625	rev	6242109	29484450		Chr_4	Yasir	contig	23242342	29484450	.	-	.	contig_id=tig00002625
Chr_4	tig00001631	rev	380754	29865204		Chr_4	Yasir	contig	29484451	29865204	.	-	.	contig_id=tig00001631
Chr_4	tig00001606	fwd	166929	30032133		Chr_4	Yasir	contig	29865205	30032133	.	+	.	contig_id=tig00001606
Chr_4	tig00001633	rev	478275	30510408		Chr_4	Yasir	contig	30032134	30510408	.	-	.	contig_id=tig00001633
Chr_4	tig00001616	fwd	319193	30829601		Chr_4	Yasir	contig	30510409	30829601	.	+	.	contig_id=tig00001616
Chr_5	tig00002148	rev	305116	305116		Chr_5	Yasir	contig	1	305116	.	-	.	contig_id=tig00002148
Chr_5	tig00002731	rev	118843	423959		Chr_5	Yasir	contig	305117	423959	.	-	.	contig_id=tig00002731
Chr_5	tig00001373adj	rev	1649217	2073176		Chr_5	Yasir	contig	423960	2073176	.	-	.	contig_id=tig00001373adj
Chr_5	tig00000385	rev	1079055	3152231		Chr_5	Yasir	contig	2073177	3152231	.	-	.	contig_id=tig00000385
Chr_5	tig00000036b	rev	15869868	19022099		Chr_5	Yasir	contig	3152232	19022099	.	-	.	contig_id=tig00000036b
Chr_5	tig00000364trim	rev	1435115	20457214		Chr_5	Yasir	contig	19022100	20457214	.	-	.	contig_id=tig00000364trim
Chr_5	tig00000218	fwd	2142567	22599781		Chr_5	Yasir	contig	20457215	22599781	.	+	.	contig_id=tig00000218
Chr_5	tig00000975	rev	146545	22746326		Chr_5	Yasir	contig	22599782	22746326	.	-	.	contig_id=tig00000975
Chr_5	tig00000327	rev	237424	22983750		Chr_5	Yasir	contig	22746327	22983750	.	-	.	contig_id=tig00000327
Chr_5	tig00000171	rev	4603796	27587546		Chr_5	Yasir	contig	22983751	27587546	.	-	.	contig_id=tig00000171
Chr_X	tig00000356	rev	3523128	3523128		Chr_X	Yasir	contig	1	3523128	.	-	.	contig_id=tig00000356
Chr_X	tig00000694	rev	223443	3746571		Chr_X	Yasir	contig	3523129	3746571	.	-	.	contig_id=tig00000694
Chr_X	tig00001907	fwd	4219645	7966216		Chr_X	Yasir	contig	3746572	7966216	.	+	.	contig_id=tig00001907
Chr_X	tig00000248	fwd	8047468	16013684		Chr_X	Yasir	contig	7966217	16013684	.	+	.	contig_id=tig00000248
Chr_X	tig00000882b	rev	7359457	32139017		Chr_X	Yasir	contig	24779561	32139017	.	-	.	contig_id=tig00000882b
Chr_X	tig00000243	rev	8765876	24779560		Chr_X	Yasir	contig	16013685	24779560	.	-	.	contig_id=tig00000243
Chr_6	tig00002746	fwd	1836789	33975806		Chr_6	Yasir	contig	1	33975806	.	+	.	contig_id=tig00002746
		total Muller	159536537
